# SLC25A46 is in contact with lysosomes and plays a role in mitochondrial cholesterol homeostasis

**DOI:** 10.1101/2024.04.01.587618

**Authors:** Jana Schuettpelz, Kathleen Watt, Hana Antonicka, Alexandre Janer, Ola Larsson, Eric A. Shoubridge

## Abstract

Mitochondrial morphology reflects the dynamic equilibrium between fusion and fission events, controlled by cellular signaling. A cytoprotective response known as stress-induced mitochondrial hyperfusion (SIMH) is triggered by nutrient starvation and we show that the outer mitochondrial membrane protein SLC25A46 is required for this response. To unravel the cellular mechanisms involved, we conducted transcriptomic analysis on control human fibroblasts and SLC25A46 knock-out cells. Our analysis revealed a remarkable divergence in the transcriptional profile of proteins associated with lysosomal function and cholesterol binding and synthesis. Further investigations using live-cell imaging validated the presence of SLC25A46 at the majority of mitochondria-lysosome contact sites. Since mitochondria-lysosome contacts are linked to cholesterol transport, we investigated the involvement of SLC25A46 in cholesterol trafficking. The SLC25A46 knock-out cell line exhibited a decrease in mitochondrial cholesterol content and distinct alterations were observed in the pattern of cholesterol trafficking compared to control. Cholesterol supplementation in the SLC25A46 knock-out cell line rescued the mitochondrial fragmentation phenotype and restored the SIMH response, suggesting a role for SLC25A46 in maintaining mitochondrial cholesterol homeostasis.

**Summary blurb:** The mitochondrial outer membrane protein SLC25A46 is required for SIMH triggered by nutrient starvation, localizes to lysosome contact sites and is involved in mitochondrial cholesterol homeostasis
