## Supplementary Table 2 for "SLC25A46 is in contact with lysosomes and plays a role in mitochondrial cholesterol homeostasis"

### Sheet: SLC25A46 - G2 - NCL
	Mascot score
SLC25A46	810
MFN1
MFN2
OPA1
MFF
YME1L1
MIC60	263/129
MIC19	196/54
MC25
MIC27
Cav1	127
Cav2
CPT1A
ACSL4
AGPAT5
ANXA1	251
PEBP1	215
VDAC1	88
VDAC2	97/68
VDAC3	21
SLC25A3
SLC25A6
SLC25A31
MTCH1
MTCH2
ATAD1
ATAD3A

### Sheet: SLC25A46 - G2 - CL
	Mascot score
SLC25A46	472
MFN1	253
MFN2	1173
OPA1	1094
MFF	111
YME1L1	117
MIC60	605
MIC19	240
MC25
MIC27	114
Cav1
Cav2
CPT1A	138
ACSL4	90
AGPAT5	50
ANXA1
PEBP1
VDAC1	258/61
VDAC2	373/36
VDAC3	121
SLC25A3	125/19
SLC25A6	190
SLC25A31	62
MTCH1	118/19
MTCH2
ATAD1	141
ATAD3A	179

### Sheet: SLC25A46 - Proteintech - CL
	Mascot score
SLC25A46	363
MFN1	70
MFN2	109
OPA1	866
MFF	23
YME1L1
MIC60	184
MIC19	142
MC25
MIC27
Cav1	64
Cav2
CPT1A	64
ACSL4
AGPAT5
ANXA1
PEBP1
VDAC1	309
VDAC2	131
VDAC3	53
SLC25A3	83
SLC25A6
SLC25A31
MTCH1
MTCH2
ATAD1
ATAD3A

### Sheet: Cav1 - NCL
	Mascot score
SLC25A46	24
MFN1
MFN2
OPA1
MFF
YME1L1
MIC60	1733
MIC19	546
MC25	32
MIC27
Cav1	127
Cav2
CPT1A
ACSL4
AGPAT5
ANXA1	251
PEBP1	215
VDAC1	88
VDAC2	97/68
VDAC3	21
SLC25A3
SLC25A6
SLC25A31
MTCH1
MTCH2
ATAD1
ATAD3A
